# Colorful connections: pigment-based plumage and breeding condition are associated with gut microbiome variation in the Common Yellowthroat

**DOI:** 10.64898/2026.06.16.732689

**Authors:** Alix E. Matthews, Maxima Gomez-Palmer, Sebastian Gallego, Mads Moore, Lan-Nhi Phung, Daniel T. Baldassarre, Marcella D. Baiz

## Abstract

Carotenoid- and melanin-based plumage coloration traits are key signals in avian communication and sexual selection as they are often thought to provide “honest” information about individual condition and fitness. These traits arise through distinct but interconnected physiological and genetic pathways. Recent work suggests that there may be a link between host-associated gut microbiota and the functional pathways leading to pigment-based plumage coloration, but this remains largely unexplored in wild populations. To address this gap, we tested whether variation in plumage coloration, as well as breeding condition, is associated with gut microbiome variation in wild populations of male Common Yellowthroats (Parulidae: *Geothlypis trichas*). We quantified multiple plumage coloration traits and characterized gut microbiome bacterial diversity using 16S rRNA metabarcoding. Through a comprehensive modeling framework, we found that individuals with brighter, more orange-tinted breast feathers and smaller cloacal protuberances (a proxy for breeding condition) exhibited higher gut microbiome diversity. At the taxonomic level, *Methylobacterium-Methylorubrum*, a carotenoid-producing bacteria, showed strong associations with multiple plumage traits, including mask area, breast feather hue, and saturation. Our results demonstrate that gut microbiome diversity is associated with variation in carotenoid-based coloration traits and breeding condition in Common Yellowthroats. More broadly, these results highlight the potential for host-microbiome interactions to shape phenotypic variation through physiological pathways in wild animal populations.
