## Supplementary material for "Colorful connections: pigment-based plumage and breeding condition are associated with gut microbiome variation in the Common Yellowthroat": Table S1

### Sheet: Shannon-all
model_id	term	estimate	std_error	lower_85	upper_85	K	AICc	Delta_AICc	AICcWt
mod1	(Intercept)	11.314	5.77803	2.99639	19.6317	5	153.002	0	0.05354
mod1	cp2	-1.78334	1.06424	-3.31535	-0.251333	5	153.002	0	0.05354
mod1	cp3	-2.97463	1.10378	-4.56356	-1.38569	5	153.002	0	0.05354
mod1	hue_h.theta	-8.01635	7.76133	-19.189	3.15633	5	153.002	0	0.05354
mod2	(Intercept)	6.32854	6.52028	-3.05761	15.7147	6	153.283	0.28056	0.0465324
mod2	cp2	-1.60565	1.04804	-3.11434	-0.0969644	6	153.283	0.28056	0.0465324
mod2	cp3	-3.21066	1.09121	-4.7815	-1.63983	6	153.283	0.28056	0.0465324
mod2	average_mask_area	1.20726	0.785846	0.0760072	2.33851	6	153.283	0.28056	0.0465324
mod2	hue_h.theta	-5.21782	7.81185	-16.4632	6.02759	6	153.283	0.28056	0.0465324
mod3	(Intercept)	0.968513	3.04987	-3.42187	5.3589	6	153.443	0.44103	0.0429447
mod3	cp2	-1.31978	1.15575	-2.98353	0.343959	6	153.443	0.44103	0.0429447
mod3	cp3	-3.06299	1.15994	-4.73276	-1.39322	6	153.443	0.44103	0.0429447
mod3	average_mask_area	1.3812	0.771565	0.270508	2.49189	6	153.443	0.44103	0.0429447
mod3	brightness_lum	5.22751	9.43669	-8.35691	18.8119	6	153.443	0.44103	0.0429447
mod4	(Intercept)	-0.568556	9.84409	-14.7394	13.6023	6	153.703	0.700625	0.0377172
mod4	cp2	-1.63469	1.06679	-3.17037	-0.0990131	6	153.703	0.700625	0.0377172
mod4	cp3	-3.31792	1.09753	-4.89785	-1.73799	6	153.703	0.700625	0.0377172
mod4	average_mask_area	1.30946	0.771973	0.198184	2.42074	6	153.703	0.700625	0.0377172
mod4	saturation_r.achieved	3.87338	13.4518	-15.4909	23.2377	6	153.703	0.700625	0.0377172
mod5	(Intercept)	1.10222	10.0869	-13.4182	15.6226	5	153.977	0.975051	0.0328813
mod5	cp2	-1.85099	1.09074	-3.42114	-0.280837	5	153.977	0.975051	0.0328813
mod5	cp3	-3.11246	1.12337	-4.72959	-1.49533	5	153.977	0.975051	0.0328813
mod5	saturation_r.achieved	5.94642	13.7958	-13.9131	25.8059	5	153.977	0.975051	0.0328813
mod6	(Intercept)	7.51379	6.43765	-1.75341	16.781	6	154.058	1.05547	0.0315854
mod6	cp2	-1.51383	1.07391	-3.05976	0.032097	6	154.058	1.05547	0.0315854
mod6	cp3	-2.87377	1.09518	-4.45032	-1.29723	6	154.058	1.05547	0.0315854
mod6	average_bib_area	0.160614	0.124982	-0.019301	0.340529	6	154.058	1.05547	0.0315854
mod6	hue_h.theta	-5.71464	7.8871	-17.0684	5.63909	6	154.058	1.05547	0.0315854
mod7	(Intercept)	4.75365	2.27472	1.47913	8.02818	5	154.064	1.06214	0.0314802
mod7	cp2	-1.62409	1.18313	-3.32725	0.0790678	5	154.064	1.06214	0.0314802
mod7	cp3	-2.9166	1.19749	-4.64042	-1.19278	5	154.064	1.06214	0.0314802
mod7	brightness_lum	3.19039	9.6952	-10.7662	17.1469	5	154.064	1.06214	0.0314802
mod8	(Intercept)	11.0634	5.92204	2.53842	19.5884	4	154.099	1.09704	0.0309357
mod8	statePA	-1.90857	0.966873	-3.30041	-0.516725	4	154.099	1.09704	0.0309357
mod8	hue_h.theta	-10.0474	8.01089	-21.5794	1.4845	4	154.099	1.09704	0.0309357
mod9	(Intercept)	2.40085	2.74361	-1.54866	6.35035	6	154.543	1.54085	0.0247792
mod9	cp2	-1.32643	1.17868	-3.02317	0.370317	6	154.543	1.54085	0.0247792
mod9	cp3	-2.78106	1.17896	-4.47821	-1.08392	6	154.543	1.54085	0.0247792
mod9	average_bib_area	0.18086	0.122567	0.00442022	0.3573	6	154.543	1.54085	0.0247792
mod9	brightness_lum	3.0775	9.51648	-10.6218	16.7768	6	154.543	1.54085	0.0247792
mod10	(Intercept)	1.15778	9.92408	-13.1282	15.4438	6	154.621	1.61875	0.0238326
mod10	cp2	-1.51633	1.09858	-3.09777	0.0651063	6	154.621	1.61875	0.0238326
mod10	cp3	-2.94485	1.11149	-4.54487	-1.34483	6	154.621	1.61875	0.0238326
mod10	average_bib_area	0.177142	0.124451	-0.00200805	0.356293	6	154.621	1.61875	0.0238326
mod10	saturation_r.achieved	2.67123	13.7667	-17.1463	22.4888	6	154.621	1.61875	0.0238326
mod11	(Intercept)	6.40889	6.46966	-2.90438	15.7222	7	154.695	1.69289	0.0229653
mod11	statePA	-1.30491	1.07462	-2.85186	0.242044	7	154.695	1.69289	0.0229653
mod11	cp2	-1.59102	1.03992	-3.08801	-0.0940213	7	154.695	1.69289	0.0229653
mod11	cp3	-2.7213	1.15525	-4.38433	-1.05828	7	154.695	1.69289	0.0229653
mod11	average_mask_area	1.30705	0.784023	0.178426	2.43568	7	154.695	1.69289	0.0229653
mod11	hue_h.theta	-5.65737	7.75924	-16.827	5.51231	7	154.695	1.69289	0.0229653
mod12	(Intercept)	11.7356	5.79	3.40076	20.0705	6	154.75	1.74787	0.0223426
mod12	statePA	-1.11711	1.09994	-2.70051	0.466277	6	154.75	1.74787	0.0223426
mod12	cp2	-1.78339	1.0637	-3.31462	-0.252157	6	154.75	1.74787	0.0223426
mod12	cp3	-2.53899	1.18368	-4.24293	-0.835047	6	154.75	1.74787	0.0223426
mod12	hue_h.theta	-8.59069	7.77798	-19.7873	2.60596	6	154.75	1.74787	0.0223426
mod13	(Intercept)	6.97424	6.56856	-2.48141	16.4299	5	154.796	1.79388	0.0218345
mod13	statePA	-2.27162	0.990596	-3.69762	-0.845631	5	154.796	1.79388	0.0218345
mod13	average_mask_area	1.08645	0.796746	-0.0604943	2.23339	5	154.796	1.79388	0.0218345
mod13	hue_h.theta	-7.99278	8.04775	-19.5778	3.59221	5	154.796	1.79388	0.0218345
mod14	(Intercept)	-4.50776	10.1792	-19.1611	10.1456	7	154.829	1.82674	0.0214786
mod14	statePA	-1.47121	1.12025	-3.08384	0.141419	7	154.829	1.82674	0.0214786
mod14	cp2	-1.67877	1.05467	-3.19699	-0.160543	7	154.829	1.82674	0.0214786
mod14	cp3	-2.81533	1.15005	-4.47087	-1.15979	7	154.829	1.82674	0.0214786
mod14	average_mask_area	1.40708	0.766426	0.303782	2.51037	7	154.829	1.82674	0.0214786
mod14	saturation_r.achieved	8.96074	13.8451	-10.9698	28.8913	7	154.829	1.82674	0.0214786
mod_null	(Intercept)	3.07423	0.319457	2.61436	3.5341	2	194.232	41.2301	5.96601e-11

### Sheet: Shannon-NY
model_id	term	estimate	std_error	lower_85	upper_85	K	AICc	Delta_AICc	AICcWt
mod1	(Intercept)	14.4272	7.07741	4.23908	24.6154	3	134.32	0.698019	0.0502814
mod1	hue_h.theta	-14.6065	9.57806	-28.3944	-0.818552	3	134.32	0.698019	0.0502814
mod2	(Intercept)	11.4649	7.17178	1.14093	21.789	4	134.466	0.844005	0.046742
mod2	average_bib_area	0.218027	0.141425	0.0144422	0.421613	4	134.466	0.844005	0.046742
mod2	hue_h.theta	-14.1641	9.35534	-27.6314	-0.696751	4	134.466	0.844005	0.046742
mod3	(Intercept)	9.23166	8.17357	-2.53445	20.9978	4	135.344	1.72176	0.0301374
mod3	average_mask_area	1.12311	0.90809	-0.184118	2.43033	4	135.344	1.72176	0.0301374
mod3	hue_h.theta	-11.1699	9.8872	-25.4029	3.06299	4	135.344	1.72176	0.0301374
mod4	(Intercept)	14.8334	6.95532	4.82101	24.8458	5	135.608	1.98543	0.026415
mod4	cp2	-1.78373	1.11806	-3.39321	-0.174251	5	135.608	1.98543	0.026415
mod4	cp3	-2.47837	1.24591	-4.2719	-0.684848	5	135.608	1.98543	0.026415
mod4	hue_h.theta	-12.8107	9.37446	-26.3056	0.684088	5	135.608	1.98543	0.026415
mod5	(Intercept)	0.934727	1.78913	-1.64079	3.51024	3	134.234	0.611634	0.0525008
mod5	average_bib_area	0.224596	0.144583	0.0164634	0.432728	3	134.234	0.611634	0.0525008
mod6	(Intercept)	2.29498	2.13779	-0.782433	5.3724	5	134.677	1.05464	0.0420696
mod6	cp2	-1.38271	1.127	-3.00507	0.239642	5	134.677	1.05464	0.0420696
mod6	cp3	-2.62163	1.21979	-4.37756	-0.865698	5	134.677	1.05464	0.0420696
mod6	average_bib_area	0.238531	0.143953	0.0313057	0.445756	5	134.677	1.05464	0.0420696
mod7	(Intercept)	1.41613	2.28586	-1.87445	4.7067	5	133.622	0	0.0712821
mod7	cp2	-1.53971	1.08887	-3.10717	0.0277613	5	133.622	0	0.0712821
mod7	cp3	-2.83967	1.20176	-4.56965	-1.10969	5	133.622	0	0.0712821
mod7	average_mask_area	1.65299	0.85086	0.428146	2.87783	5	133.622	0	0.0712821
mod8	(Intercept)	0.307189	2.10882	-2.72852	3.3429	3	134.053	0.43046	0.0574788
mod8	average_mask_area	1.41142	0.875783	0.1507	2.67213	3	134.053	0.43046	0.0574788
mod9	(Intercept)	0.219559	2.56221	-3.46883	3.90795	6	135.529	1.90724	0.0274682
mod9	cp2	-1.32884	1.10676	-2.92206	0.264382	6	135.529	1.90724	0.0274682
mod9	cp3	-2.7745	1.20207	-4.50491	-1.04409	6	135.529	1.90724	0.0274682
mod9	average_bib_area	0.157077	0.152619	-0.0626226	0.376776	6	135.529	1.90724	0.0274682
mod9	average_mask_area	1.29565	0.918075	-0.0259495	2.61725	6	135.529	1.90724	0.0274682
mod_null	(Intercept)	3.64999	0.390859	3.08734	4.21264	2	134.235	0.613021	0.0524644
mod11	(Intercept)	5.42958	1.02744	3.95055	6.90861	4	134.788	1.16635	0.0397843
mod11	cp2	-1.7827	1.13588	-3.41783	-0.147565	4	134.788	1.16635	0.0397843
mod11	cp3	-2.66239	1.25835	-4.47382	-0.850951	4	134.788	1.16635	0.0397843

### Sheet: Chao1-all
model_id	term	estimate	std_error	lower_85	upper_85	K	AICc	Delta_AICc	AICcWt
mod1	(Intercept)	-49.4273	92.2414	-182.212	83.3571	3	437.537	0	0.108008
mod1	brightness_lum	1175.46	530.471	411.826	1939.09	3	437.537	0	0.108008
mod2	(Intercept)	395.763	414.298	-200.633	992.158	4	438.793	1.25537	0.0576574
mod2	hue_h.theta	-551.96	500.851	-1272.95	169.031	4	438.793	1.25537	0.0576574
mod2	brightness_lum	952.239	566.222	137.144	1767.33	4	438.793	1.25537	0.0576574
mod3	(Intercept)	-165.54	147.854	-378.381	47.3008	4	439.009	1.47202	0.0517379
mod3	average_mask_area	45.1496	44.9359	-19.537	109.836	4	439.009	1.47202	0.0517379
mod3	brightness_lum	1216.85	531.992	451.027	1982.66	4	439.009	1.47202	0.0517379
mod4	(Intercept)	779.806	355.126	268.591	1291.02	3	439.198	1.66048	0.0470854
mod4	hue_h.theta	-853.267	480.491	-1544.95	-161.585	3	439.198	1.66048	0.0470854
mod5	(Intercept)	-581.486	668.363	-1543.61	380.644	4	439.397	1.85945	0.0426266
mod5	brightness_lum	1305.01	557.158	502.963	2107.05	4	439.397	1.85945	0.0426266
mod5	saturation_r.achieved	692.045	860.926	-547.285	1931.38	4	439.397	1.85945	0.0426266
mod_null	(Intercept)	142.949	18.6094	116.16	169.738	2	551.935	114.398	1.56e-26

### Sheet: Chao1-NY
model_id	term	estimate	std_error	lower_85	upper_85	K	AICc	Delta_AICc	AICcWt
mod1	(Intercept)	1066.5	413.226	471.646	1661.35	3	378.345	0	0.12589
mod1	hue_h.theta	-1229.69	559.23	-2034.72	-424.664	3	378.345	0	0.12589
mod2	(Intercept)	742.669	493.991	31.5536	1453.78	4	379.519	1.17398	0.069995
mod2	hue_h.theta	-963.353	599.678	-1826.61	-100.098	4	379.519	1.17398	0.069995
mod2	brightness_lum	737.521	626.209	-163.927	1638.97	4	379.519	1.17398	0.069995
mod3	(Intercept)	-33.6183	105.396	-185.339	118.102	3	379.581	1.2356	0.0678713
mod3	brightness_lum	1116.88	596.123	258.742	1975.02	3	379.581	1.2356	0.0678713
mod4	(Intercept)	-1273.19	830.837	-2469.21	-77.176	4	379.846	1.50022	0.05946
mod4	brightness_lum	1419.83	616.966	531.685	2307.97	4	379.846	1.50022	0.05946
mod4	saturation_r.achieved	1616.06	1074.81	68.8391	3163.27	4	379.846	1.50022	0.05946
mod5	(Intercept)	967.194	430.913	346.881	1587.51	4	380.211	1.86597	0.0495225
mod5	average_bib_area	7.30884	8.49743	-4.92349	19.5412	4	380.211	1.86597	0.0495225
mod5	hue_h.theta	-1214.86	562.111	-2024.04	-405.685	4	380.211	1.86597	0.0495225
mod_null	(Intercept)	159.18	23.7464	124.996	193.364	2	380.646	2.30024	0.0398567

### Sheet: FaithPD-all
model_id	term	estimate	std_error	lower_85	upper_85	K	AICc	Delta_AICc	AICcWt
mod1	(Intercept)	1.86191	4.82901	-5.0896	8.81342	3	231.054	0	0.0891375
mod1	brightness_lum	57.6484	27.7711	17.671	97.6258	3	231.054	0	0.0891375
mod2	(Intercept)	46.5949	18.318	20.2256	72.9643	3	231.677	0.623152	0.0652747
mod2	hue_h.theta	-47.3555	24.7845	-83.0337	-11.6774	3	231.677	0.623152	0.0652747
mod3	(Intercept)	28.7904	21.551	-2.23292	59.8137	4	231.861	0.807563	0.0595251
mod3	hue_h.theta	-33.3867	26.0533	-70.8912	4.11775	4	231.861	0.807563	0.0595251
mod3	brightness_lum	44.1466	29.4538	1.74696	86.5462	4	231.861	0.807563	0.0595251
mod4	(Intercept)	47.0955	18.1151	21.0183	73.1728	4	232.364	1.31029	0.0462951
mod4	statePA	-3.92162	2.95759	-8.17918	0.335927	4	232.364	1.31029	0.0462951
mod4	hue_h.theta	-47.2747	24.5047	-82.55	-11.9994	4	232.364	1.31029	0.0462951
mod5	(Intercept)	3.1243	5.00938	-4.08687	10.3355	4	232.615	1.56121	0.0408364
mod5	statePA	-2.9048	3.01942	-7.25135	1.44175	4	232.615	1.56121	0.0408364
mod5	brightness_lum	52.6585	28.2822	11.9454	93.3716	4	232.615	1.56121	0.0408364
mod6	(Intercept)	102.986	51.6514	28.6321	177.34	4	232.778	1.72416	0.0376411
mod6	hue_h.theta	-64.9496	28.8966	-106.547	-23.352	4	232.778	1.72416	0.0376411
mod6	saturation_r.achieved	-58.8967	50.4793	-131.563	13.7699	4	232.778	1.72416	0.0376411
mod7	(Intercept)	-3.44811	7.76932	-14.6323	7.73607	4	232.786	1.73266	0.0374817
mod7	average_mask_area	2.06476	2.36125	-1.33434	5.46385	4	232.786	1.73266	0.0374817
mod7	brightness_lum	59.5413	27.9546	19.2997	99.7828	4	232.786	1.73266	0.0374817
mod8	(Intercept)	-1.79532	6.44463	-11.0726	7.48193	4	232.811	1.75702	0.0370278
mod8	average_bib_area	0.332007	0.385472	-0.222893	0.886907	4	232.811	1.75702	0.0370278
mod8	brightness_lum	55.7429	27.968	15.482	96.0037	4	232.811	1.75702	0.0370278
mod_null	(Intercept)	10.8259	1.00228	9.38307	12.2687	2	294.852	63.7986	1.25e-15

### Sheet: FaithPD-NY
model_id	term	estimate	std_error	lower_85	upper_85	K	AICc	Delta_AICc	AICcWt
mod1	(Intercept)	61.6952	21.0789	31.3514	92.039	3	199.802	0	0.16629
mod1	hue_h.theta	-67.0618	28.5267	-108.127	-25.9967	3	199.802	0	0.16629
mod2	(Intercept)	55.1133	21.7729	23.7705	86.4562	4	201.097	1.29477	0.0870383
mod2	average_bib_area	0.484435	0.429353	-0.133632	1.1025	4	201.097	1.29477	0.0870383
mod2	hue_h.theta	-66.0788	28.402	-106.964	-25.1932	4	201.097	1.29477	0.0870383
mod3	(Intercept)	47.9658	25.3982	11.4043	84.5272	4	201.449	1.64678	0.0729915
mod3	hue_h.theta	-55.7697	30.832	-100.153	-11.3861	4	201.449	1.64678	0.0729915
mod3	brightness_lum	31.2689	32.1961	-15.0784	77.6162	4	201.449	1.64678	0.0729915
mod_null	(Intercept)	12.2143	1.22401	10.4523	13.9763	2	202.727	2.92527	0.0385168
