## Supplementary material for "Colorful connections: pigment-based plumage and breeding condition are associated with gut microbiome variation in the Common Yellowthroat": Table S2

### Sheet: Bray-Curtis - all
predictors	global_F	global_p	R2_adj	globally_significant	predictor	marginal_F	marginal_p	model_id
hue_h.theta+saturation_r.achieved	1.03898	0.34	0.00228776	FALSE	hue_h.theta	1.0947	0.259	1
hue_h.theta+saturation_r.achieved	1.03898	0.34	0.00228776	FALSE	saturation_r.achieved	1.06949	0.32	1
cp+average_bib_area+hue_h.theta+saturation_r.achieved	1.01069	0.418	0.00157015	FALSE	cp	1.01721	0.411	2
cp+average_bib_area+hue_h.theta+saturation_r.achieved	1.01069	0.418	0.00157015	FALSE	average_bib_area	1.02945	0.423	2
cp+average_bib_area+hue_h.theta+saturation_r.achieved	1.01069	0.418	0.00157015	FALSE	hue_h.theta	1.09812	0.255	2
cp+average_bib_area+hue_h.theta+saturation_r.achieved	1.01069	0.418	0.00157015	FALSE	saturation_r.achieved	1.0544	0.337	2
average_bib_area+average_mask_area+hue_h.theta+saturation_r.achieved	1.01176	0.418	0.00138171	FALSE	average_bib_area	1.0426	0.355	3
average_bib_area+average_mask_area+hue_h.theta+saturation_r.achieved	1.01176	0.418	0.00138171	FALSE	average_mask_area	1.02856	0.414	3
average_bib_area+average_mask_area+hue_h.theta+saturation_r.achieved	1.01176	0.418	0.00138171	FALSE	hue_h.theta	1.08954	0.269	3
average_bib_area+average_mask_area+hue_h.theta+saturation_r.achieved	1.01176	0.418	0.00138171	FALSE	saturation_r.achieved	1.06295	0.295	3
cp+hue_h.theta+saturation_r.achieved	1.00502	0.466	0.000589967	FALSE	cp	0.972819	0.556	4
cp+hue_h.theta+saturation_r.achieved	1.00502	0.466	0.000589967	FALSE	hue_h.theta	1.06345	0.318	4
cp+hue_h.theta+saturation_r.achieved	1.00502	0.466	0.000589967	FALSE	saturation_r.achieved	1.06709	0.32	4
cp+average_bib_area+average_mask_area+hue_h.theta+saturation_r.achieved	1.00301	0.468	0.000531729	FALSE	cp	0.987244	0.496	5
cp+average_bib_area+average_mask_area+hue_h.theta+saturation_r.achieved	1.00301	0.468	0.000531729	FALSE	average_bib_area	1.06317	0.314	5
cp+average_bib_area+average_mask_area+hue_h.theta+saturation_r.achieved	1.00301	0.468	0.000531729	FALSE	average_mask_area	0.96987	0.56	5
cp+average_bib_area+average_mask_area+hue_h.theta+saturation_r.achieved	1.00301	0.468	0.000531729	FALSE	hue_h.theta	1.06255	0.33	5
cp+average_bib_area+average_mask_area+hue_h.theta+saturation_r.achieved	1.00301	0.468	0.000531729	FALSE	saturation_r.achieved	1.05197	0.346	5
average_bib_area+hue_h.theta+saturation_r.achieved	1.00523	0.46	0.000461627	FALSE	average_bib_area	0.941537	0.631	6
average_bib_area+hue_h.theta+saturation_r.achieved	1.00523	0.46	0.000461627	FALSE	hue_h.theta	1.10792	0.221	6
average_bib_area+hue_h.theta+saturation_r.achieved	1.00523	0.46	0.000461627	FALSE	saturation_r.achieved	1.06004	0.32	6
hue_h.theta	1.00635	0.483	0.000186839	FALSE	hue_h.theta	1.00635	0.447	7

### Sheet: Jaccard - all
predictors	global_F	global_p	R2_adj	globally_significant	predictor	marginal_F	marginal_p	model_id
cp	1.02222	0.247	0.00130546	FALSE	cp	1.02222	0.271	1
cp+average_bib_area	1.0129	0.327	0.00113734	FALSE	cp	1.02845	0.21	2
cp+average_bib_area	1.0129	0.327	0.00113734	FALSE	average_bib_area	0.994614	0.524	2
cp+average_bib_area+average_mask_area	1.00303	0.474	0.00035659	FALSE	cp	1.02444	0.223	3
cp+average_bib_area+average_mask_area	1.00303	0.474	0.00035659	FALSE	average_bib_area	1.00514	0.424	3
cp+average_bib_area+average_mask_area	1.00303	0.474	0.00035659	FALSE	average_mask_area	0.975788	0.638	3
cp+average_mask_area	1.00216	0.425	0.00019074	FALSE	cp	1.0232	0.25	4
cp+average_mask_area	1.00216	0.425	0.00019074	FALSE	average_mask_area	0.964322	0.751	4
cp+average_bib_area+saturation_r.achieved	0.997493	0.538	-0.000295	FALSE	cp	1.03926	0.147	5
cp+average_bib_area+saturation_r.achieved	0.997493	0.538	-0.000295	FALSE	average_bib_area	1.01319	0.362	5
cp+average_bib_area+saturation_r.achieved	0.997493	0.538	-0.000295	FALSE	saturation_r.achieved	0.955611	0.784	5
average_bib_area	0.980123	0.604	-0.000585	FALSE	average_bib_area	0.980123	0.632	6
cp+saturation_r.achieved	0.991839	0.563	-0.0007206	FALSE	cp	1.02836	0.217	7
cp+saturation_r.achieved	0.991839	0.563	-0.0007206	FALSE	saturation_r.achieved	0.935212	0.915	7

### Sheet: Unweighted UniFrac - all
predictors	global_F	global_p	R2_adj	globally_significant	predictor	marginal_F	marginal_p	model_id
brightness_lum	1.05259	0.278	0.00154437	FALSE	brightness_lum	1.05259	0.298	1
cp	1.02387	0.372	0.00140232	FALSE	cp	1.02387	0.382	2
cp+brightness_lum	1.00703	0.413	0.00061954	FALSE	cp	0.984731	0.467	3
cp+brightness_lum	1.00703	0.413	0.00061954	FALSE	brightness_lum	0.974936	0.458	3
cp+hue_h.theta	0.986591	0.497	-0.0011846	FALSE	cp	1.00157	0.455	4
cp+hue_h.theta	0.986591	0.497	-0.0011846	FALSE	hue_h.theta	0.917317	0.617	4
hue_h.theta	0.956543	0.527	-0.0012798	FALSE	hue_h.theta	0.956543	0.502	5
hue_h.theta+saturation_r.achieved	0.977298	0.538	-0.0013372	FALSE	hue_h.theta	1.12895	0.219	6
hue_h.theta+saturation_r.achieved	0.977298	0.538	-0.0013372	FALSE	saturation_r.achieved	0.998108	0.43	6
cp+average_bib_area	0.968084	0.538	-0.0028241	FALSE	cp	1.02464	0.351	7
cp+average_bib_area	0.968084	0.538	-0.0028241	FALSE	average_bib_area	0.865136	0.755	7

### Sheet: Weighted UniFrac - all
predictors	global_F	global_p	R2_adj	globally_significant	predictor	marginal_F	marginal_p	model_id
cp+average_mask_area+hue_h.theta	1.53754	0.038	0.059479	TRUE	cp	1.36568	0.149	1
cp+average_mask_area+hue_h.theta	1.53754	0.038	0.059479	TRUE	average_mask_area	1.17804	0.272	1
cp+average_mask_area+hue_h.theta	1.53754	0.038	0.059479	TRUE	hue_h.theta	2.02321	0.042	1
cp+hue_h.theta	1.64792	0.023	0.0540775	TRUE	cp	1.17233	0.263	2
cp+hue_h.theta	1.64792	0.023	0.0540775	TRUE	hue_h.theta	2.31884	0.027	2
cp+average_mask_area+hue_h.theta+saturation_r.achieved	1.34505	0.095	0.0482923	FALSE	cp	1.34707	0.16	3
cp+average_mask_area+hue_h.theta+saturation_r.achieved	1.34505	0.095	0.0482923	FALSE	average_mask_area	1.17304	0.296	3
cp+average_mask_area+hue_h.theta+saturation_r.achieved	1.34505	0.095	0.0482923	FALSE	hue_h.theta	1.51151	0.138	3
cp+average_mask_area+hue_h.theta+saturation_r.achieved	1.34505	0.095	0.0482923	FALSE	saturation_r.achieved	0.647369	0.772	3
cp+average_bib_area+average_mask_area+hue_h.theta	1.33217	0.081	0.0465733	FALSE	cp	1.37826	0.138	4
cp+average_bib_area+average_mask_area+hue_h.theta	1.33217	0.081	0.0465733	FALSE	average_bib_area	0.593914	0.831	4
cp+average_bib_area+average_mask_area+hue_h.theta	1.33217	0.081	0.0465733	FALSE	average_mask_area	1.0008	0.42	4
cp+average_bib_area+average_mask_area+hue_h.theta	1.33217	0.081	0.0465733	FALSE	hue_h.theta	1.90832	0.061	4
cp+average_bib_area+hue_h.theta	1.41497	0.076	0.046548	FALSE	cp	1.2389	0.226	5
cp+average_bib_area+hue_h.theta	1.41497	0.076	0.046548	FALSE	average_bib_area	0.75519	0.653	5
cp+average_bib_area+hue_h.theta	1.41497	0.076	0.046548	FALSE	hue_h.theta	2.0743	0.039	5
hue_h.theta	2.57222	0.016	0.044198	TRUE	hue_h.theta	2.57222	0.013	6
cp+hue_h.theta+saturation_r.achieved	1.38009	0.083	0.0428029	FALSE	cp	1.15387	0.296	7
cp+hue_h.theta+saturation_r.achieved	1.38009	0.083	0.0428029	FALSE	hue_h.theta	1.70139	0.086	7
cp+hue_h.theta+saturation_r.achieved	1.38009	0.083	0.0428029	FALSE	saturation_r.achieved	0.63486	0.782	7

### Sheet: Bray-Curtis - NY
predictors	global_F	global_p	globally_significant	R2_adj	predictor	marginal_F	marginal_p	model_id
average_mask_area+saturation_r.achieved	1.04361	0.347	FALSE	0.00299872	average_mask_area	1.03759	0.378	1
average_mask_area+saturation_r.achieved	1.04361	0.347	FALSE	0.00299872	saturation_r.achieved	1.0384	0.375	1
hue_h.theta+saturation_r.achieved	1.0723	0.247	FALSE	0.00496132	hue_h.theta	1.09289	0.248	2
hue_h.theta+saturation_r.achieved	1.0723	0.247	FALSE	0.00496132	saturation_r.achieved	1.0832	0.287	2
average_bib_area+average_mask_area+hue_h.theta	1.02314	0.419	FALSE	0.00238784	average_bib_area	1.00991	0.441	3
average_bib_area+average_mask_area+hue_h.theta	1.02314	0.419	FALSE	0.00238784	average_mask_area	1.07083	0.279	3
average_bib_area+average_mask_area+hue_h.theta	1.02314	0.419	FALSE	0.00238784	hue_h.theta	1.00672	0.461	3
average_bib_area+average_mask_area+saturation_r.achieved	1.04194	0.31	FALSE	0.0043199	average_bib_area	1.03583	0.377	4
average_bib_area+average_mask_area+saturation_r.achieved	1.04194	0.31	FALSE	0.0043199	average_mask_area	1.12261	0.183	4
average_bib_area+average_mask_area+saturation_r.achieved	1.04194	0.31	FALSE	0.0043199	saturation_r.achieved	1.05912	0.347	4
average_bib_area+hue_h.theta+saturation_r.achieved	1.03366	0.36	FALSE	0.00346958	average_bib_area	0.959583	0.609	5
average_bib_area+hue_h.theta+saturation_r.achieved	1.03366	0.36	FALSE	0.00346958	hue_h.theta	1.09947	0.257	5
average_bib_area+hue_h.theta+saturation_r.achieved	1.03366	0.36	FALSE	0.00346958	saturation_r.achieved	1.10022	0.272	5
average_mask_area+hue_h.theta+saturation_r.achieved	1.05294	0.283	FALSE	0.00544723	average_mask_area	1.01319	0.438	6
average_mask_area+hue_h.theta+saturation_r.achieved	1.05294	0.283	FALSE	0.00544723	hue_h.theta	1.06647	0.321	6
average_mask_area+hue_h.theta+saturation_r.achieved	1.05294	0.283	FALSE	0.00544723	saturation_r.achieved	1.09299	0.268	6
average_bib_area+average_mask_area+hue_h.theta+saturation_r.achieved	1.04616	0.293	FALSE	0.00632598	average_bib_area	1.02299	0.397	7
average_bib_area+average_mask_area+hue_h.theta+saturation_r.achieved	1.04616	0.293	FALSE	0.00632598	average_mask_area	1.07474	0.265	7
average_bib_area+average_mask_area+hue_h.theta+saturation_r.achieved	1.04616	0.293	FALSE	0.00632598	hue_h.theta	1.05249	0.361	7
average_bib_area+average_mask_area+hue_h.theta+saturation_r.achieved	1.04616	0.293	FALSE	0.00632598	saturation_r.achieved	1.10304	0.234	7

### Sheet: Jaccard - NY
predictors	global_F	global_p	globally_significant	R2_adj	predictor	marginal_F	marginal_p	model_id
cp+average_bib_area	1.02208	0.22	FALSE	0.00227876	cp	1.03027	0.204	1
cp+average_bib_area	1.02208	0.22	FALSE	0.00227876	average_bib_area	1.02587	0.303	1
cp+hue_h.theta	1.02052	0.264	FALSE	0.00211777	cp	1.01658	0.297	2
cp+hue_h.theta	1.02052	0.264	FALSE	0.00211777	hue_h.theta	1.02151	0.319	2
cp+average_bib_area+average_mask_area	1.01397	0.315	FALSE	0.00192293	cp	1.02326	0.248	3
cp+average_bib_area+average_mask_area	1.01397	0.315	FALSE	0.00192293	average_bib_area	1.02188	0.319	3
cp+average_bib_area+average_mask_area	1.01397	0.315	FALSE	0.00192293	average_mask_area	0.990731	0.541	3
cp+average_bib_area+hue_h.theta	1.02055	0.226	FALSE	0.00282642	cp	1.02554	0.229	4
cp+average_bib_area+hue_h.theta	1.02055	0.226	FALSE	0.00282642	average_bib_area	1.01848	0.316	4
cp+average_bib_area+hue_h.theta	1.02055	0.226	FALSE	0.00282642	hue_h.theta	1.01428	0.339	4
average_bib_area+average_mask_area+hue_h.theta	1.01444	0.3	FALSE	0.0014912	average_bib_area	1.02068	0.274	5
average_bib_area+average_mask_area+hue_h.theta	1.01444	0.3	FALSE	0.0014912	average_mask_area	1.01491	0.32	5
average_bib_area+average_mask_area+hue_h.theta	1.01444	0.3	FALSE	0.0014912	hue_h.theta	1.03482	0.222	5
cp+average_bib_area+average_mask_area+hue_h.theta	1.01492	0.299	FALSE	0.00256552	cp	1.014	0.329	6
cp+average_bib_area+average_mask_area+hue_h.theta	1.01492	0.299	FALSE	0.00256552	average_bib_area	1.03046	0.238	6
cp+average_bib_area+average_mask_area+hue_h.theta	1.01492	0.299	FALSE	0.00256552	average_mask_area	0.993461	0.533	6
cp+average_bib_area+average_mask_area+hue_h.theta	1.01492	0.299	FALSE	0.00256552	hue_h.theta	1.01611	0.335	6
cp+average_bib_area+hue_h.theta+saturation_r.achieved	1.00919	0.358	FALSE	0.0015812	cp	1.02964	0.201	7
cp+average_bib_area+hue_h.theta+saturation_r.achieved	1.00919	0.358	FALSE	0.0015812	average_bib_area	1.01861	0.33	7
cp+average_bib_area+hue_h.theta+saturation_r.achieved	1.00919	0.358	FALSE	0.0015812	hue_h.theta	1.00697	0.376	7
cp+average_bib_area+hue_h.theta+saturation_r.achieved	1.00919	0.358	FALSE	0.0015812	saturation_r.achieved	0.96882	0.71	7

### Sheet: Unweighted UniFrac - NY
predictors	global_F	global_p	globally_significant	R2_adj	predictor	marginal_F	marginal_p	model_id
hue_h.theta	1.20506	0.119	FALSE	0.00702139	hue_h.theta	1.20506	0.119	1
cp+average_bib_area	1.02848	0.339	FALSE	0.00293767	cp	1.03721	0.337	2
cp+average_bib_area	1.02848	0.339	FALSE	0.00293767	average_bib_area	1.06108	0.298	2
cp+hue_h.theta	1.06293	0.265	FALSE	0.00646786	cp	0.9922	0.415	3
cp+hue_h.theta	1.06293	0.265	FALSE	0.00646786	hue_h.theta	1.15723	0.168	3
average_bib_area+hue_h.theta	1.10448	0.21	FALSE	0.00715415	average_bib_area	1.00374	0.41	4
average_bib_area+hue_h.theta	1.10448	0.21	FALSE	0.00715415	hue_h.theta	1.19365	0.138	4
hue_h.theta+saturation_r.achieved	1.02986	0.334	FALSE	0.00205536	hue_h.theta	1.15212	0.148	5
hue_h.theta+saturation_r.achieved	1.02986	0.334	FALSE	0.00205536	saturation_r.achieved	0.860665	0.777	5
cp+average_bib_area+hue_h.theta	1.06029	0.262	FALSE	0.00824743	cp	1.01488	0.37	6
cp+average_bib_area+hue_h.theta	1.06029	0.262	FALSE	0.00824743	average_bib_area	1.04665	0.343	6
cp+average_bib_area+hue_h.theta	1.06029	0.262	FALSE	0.00824743	hue_h.theta	1.1392	0.188	6
average_bib_area+hue_h.theta+saturation_r.achieved	1.01909	0.39	FALSE	0.0019705	average_bib_area	0.997704	0.418	7
average_bib_area+hue_h.theta+saturation_r.achieved	1.01909	0.39	FALSE	0.0019705	hue_h.theta	1.13502	0.22	7
average_bib_area+hue_h.theta+saturation_r.achieved	1.01909	0.39	FALSE	0.0019705	saturation_r.achieved	0.859765	0.778	7

### Sheet: Weighted UniFrac - NY
predictors	global_F	global_p	globally_significant	R2_adj	predictor	marginal_F	marginal_p	model_id
hue_h.theta	2.65397	0.011	TRUE	0.0539561	hue_h.theta	2.65397	0.018	1
average_mask_area+hue_h.theta	1.86692	0.03	TRUE	0.0564149	average_mask_area	1.07296	0.357	2
average_mask_area+hue_h.theta	1.86692	0.03	TRUE	0.0564149	hue_h.theta	2.11737	0.029	2
average_mask_area+saturation_r.achieved	1.70684	0.044	TRUE	0.0464818	average_mask_area	1.48523	0.15	3
average_mask_area+saturation_r.achieved	1.70684	0.044	TRUE	0.0464818	saturation_r.achieved	1.81404	0.109	3
hue_h.theta+saturation_r.achieved	1.81104	0.038	TRUE	0.0529708	hue_h.theta	1.6804	0.097	4
hue_h.theta+saturation_r.achieved	1.81104	0.038	TRUE	0.0529708	saturation_r.achieved	0.970867	0.411	4
cp+average_mask_area+hue_h.theta	1.32884	0.128	FALSE	0.0433892	cp	0.816178	0.67	5
cp+average_mask_area+hue_h.theta	1.32884	0.128	FALSE	0.0433892	average_mask_area	1.22494	0.291	5
cp+average_mask_area+hue_h.theta	1.32884	0.128	FALSE	0.0433892	hue_h.theta	1.84377	0.076	5
average_mask_area+hue_h.theta+saturation_r.achieved	1.58143	0.059	FALSE	0.0567351	average_mask_area	1.10775	0.321	6
average_mask_area+hue_h.theta+saturation_r.achieved	1.58143	0.059	FALSE	0.0567351	hue_h.theta	1.29349	0.227	6
average_mask_area+hue_h.theta+saturation_r.achieved	1.58143	0.059	FALSE	0.0567351	saturation_r.achieved	1.00917	0.379	6
cp+average_mask_area+hue_h.theta+saturation_r.achieved	1.26219	0.128	FALSE	0.0432508	cp	0.816779	0.655	7
cp+average_mask_area+hue_h.theta+saturation_r.achieved	1.26219	0.128	FALSE	0.0432508	average_mask_area	1.22321	0.283	7
cp+average_mask_area+hue_h.theta+saturation_r.achieved	1.26219	0.128	FALSE	0.0432508	hue_h.theta	1.23257	0.252	7
cp+average_mask_area+hue_h.theta+saturation_r.achieved	1.26219	0.128	FALSE	0.0432508	saturation_r.achieved	0.996383	0.408	7
