## Supplementary material for "Colorful connections: pigment-based plumage and breeding condition are associated with gut microbiome variation in the Common Yellowthroat": Table S3

### Sheet: all-samples
feature	metadata	value	coef	stderr	N	N.not.0	pval	qval
X6e35a55b3c00d52898de19884bb23bdb	average_mask_area	average_mask_area	2.11772	0.256539	44	14	9.77348e-09	7.03691e-06
X954da8ceb1b0bbb05e2c78f9c53d9467	saturation_r.achieved	saturation_r.achieved	-7.73953	1.06737	44	9	1.06155e-07	3.8216e-05
X954da8ceb1b0bbb05e2c78f9c53d9467	hue_h.theta	hue_h.theta	-9.90447	1.4342	44	9	2.48249e-07	5.95799e-05
X954da8ceb1b0bbb05e2c78f9c53d9467	average_mask_area	average_mask_area	3.63169	0.538861	44	9	3.75768e-07	6.76383e-05
a5ed1c3fbdb29651bc0b3cfde1a90b3b	average_bib_area	average_bib_area	-3.80055	0.727031	44	10	1.84539e-05	0.00265736
d66072bb4e903a9c1a95728d29427410	cp	3	-4.62512	0.976764	44	7	6.7622e-05	0.00811464
X9d762c2cbb88653a33df8adc223c1e07	average_mask_area	average_mask_area	1.49759	0.336213	44	12	0.000141915	0.014597
c8e98e2c223d3900eefaf1f51b5cd5f9	average_bib_area	average_bib_area	1.50369	0.346055	44	9	0.000189141	0.0170227
a5ed1c3fbdb29651bc0b3cfde1a90b3b	cp	2	-4.22537	1.08573	44	10	0.000619631	0.0446135
c618e03075744a7f3e4cfa79fa38e81e	saturation_r.achieved	saturation_r.achieved	-5.92946	1.51744	44	7	0.000594729	0.0446135
a5ed1c3fbdb29651bc0b3cfde1a90b3b	average_mask_area	average_mask_area	1.48039	0.384493	44	10	0.00069008	0.0451689
X90f44084459949dd4fd965e1fc355026	cp	3	-4.89578	1.29765	44	12	0.000843151	0.0469817
d66072bb4e903a9c1a95728d29427410	hue_h.theta	hue_h.theta	2.09233	0.554928	44	7	0.00084828	0.0469817
db9fae4c67eb5d1d963eb16b1d5afee6	average_mask_area	average_mask_area	1.80906	0.488523	44	9	0.00100901	0.0518919
X4eef3a88c9944e05def700791f72c635	cp	3	-3.86067	1.05858	44	7	0.00116546	0.05338
X7b9ce8e5c02aca74dd6c923413e99764	brightness_lum	brightness_lum	1.01399	0.280586	44	11	0.00126886	0.05338
X9d762c2cbb88653a33df8adc223c1e07	average_bib_area	average_bib_area	-2.57984	0.712155	44	12	0.00124074	0.05338
c618e03075744a7f3e4cfa79fa38e81e	average_mask_area	average_mask_area	-4.44829	1.23766	44	7	0.0013345	0.05338
X62c42ad76b49094286cfc4314bdf03de	average_bib_area	average_bib_area	-2.20058	0.626738	44	14	0.00164875	0.0544313
X6472eb8b1e09f892aca2f23182962903	average_bib_area	average_bib_area	1.64627	0.471436	44	8	0.0017309	0.0544313
X6bf93d6f84bd9ee0611de7c927d5b508	hue_h.theta	hue_h.theta	-9.30949	2.62813	44	7	0.00152335	0.0544313
X7c9260cb39c10fef45b09ad77d5adb8f	average_bib_area	average_bib_area	1.3378	0.379879	44	7	0.00160542	0.0544313
c618e03075744a7f3e4cfa79fa38e81e	hue_h.theta	hue_h.theta	-6.21221	1.77988	44	7	0.00173878	0.0544313
X954da8ceb1b0bbb05e2c78f9c53d9467	brightness_lum	brightness_lum	-2.81269	0.811678	44	9	0.00185241	0.0555723
X954da8ceb1b0bbb05e2c78f9c53d9467	average_bib_area	average_bib_area	-1.04374	0.311755	44	9	0.00249052	0.0717271
db9fae4c67eb5d1d963eb16b1d5afee6	brightness_lum	brightness_lum	1.26283	0.38048	44	9	0.00267791	0.0741575
X66d2b628187f8fa3b00f5c3628cc161d	average_bib_area	average_bib_area	1.6966	0.518876	44	7	0.003029	0.0778887
bc14c3802baa188d4efc90adccde8092	average_mask_area	average_mask_area	-2.50048	0.76219	44	12	0.00294775	0.0778887
X90f44084459949dd4fd965e1fc355026	saturation_r.achieved	saturation_r.achieved	-6.60289	2.04203	44	12	0.00331525	0.0795659
a9164d01308501b576afa06256a15b0f	cp	2	-3.52922	1.08919	44	10	0.00326021	0.0795659
X956290465e6b3f3c2559cfd56d7a4536	average_bib_area	average_bib_area	1.35165	0.423264	44	19	0.00366221	0.0823997
bc14c3802baa188d4efc90adccde8092	average_bib_area	average_bib_area	1.64646	0.51475	44	12	0.0036156	0.0823997
d66072bb4e903a9c1a95728d29427410	brightness_lum	brightness_lum	1.92711	0.614559	44	7	0.00422264	0.087487
db9fae4c67eb5d1d963eb16b1d5afee6	cp	2	-2.99446	0.954516	44	9	0.00420814	0.087487
eb28b1a40981d38e6a0aab251174dae1	average_bib_area	average_bib_area	1.47602	0.47287	44	9	0.00437435	0.087487
eb28b1a40981d38e6a0aab251174dae1	average_mask_area	average_mask_area	-2.40198	0.767545	44	9	0.00428882	0.087487
X6bf93d6f84bd9ee0611de7c927d5b508	brightness_lum	brightness_lum	-7.52012	2.43552	44	7	0.00475196	0.0924705
X9d1923c16558c728cc6b0c6373286912	average_bib_area	average_bib_area	1.23314	0.401988	44	11	0.00499139	0.0945737
X63afe8e6aac58bf0d670a82ca5bc574c	brightness_lum	brightness_lum	1.25074	0.410953	44	16	0.005294	0.0977353
X66d2b628187f8fa3b00f5c3628cc161d	hue_h.theta	hue_h.theta	-5.14041	1.69578	44	7	0.00545405	0.0981729

### Sheet: ny-samples
feature	metadata	value	coef	stderr	N	N.not.0	pval	qval
X6e35a55b3c00d52898de19884bb23bdb	average_mask_area	average_mask_area	2.07427	0.273163	32	12	1.38744e-07	5.92437e-05
b1dde0ed7ab1f036845b5643cfaa699e	cp	2	-5.57374	1.20915	32	9	0.000136117	0.0290609
c8e98e2c223d3900eefaf1f51b5cd5f9	average_bib_area	average_bib_area	1.48601	0.371898	32	9	0.000609438	0.0867433
